# A single-cell atlas of *Plasmodium falciparum* transmission through the mosquito

**DOI:** 10.1101/2020.10.11.333179

**Authors:** Eliana Real, Virginia M. Howick, Farah Dahalan, Kathrin Witmer, Juliana Cudini, Clare Andradi-Brown, Joshua Blight, Mira S. Davidson, Sunil Kumar Dogga, Adam J. Reid, Jake Baum, Mara K. N. Lawniczak

## Abstract

Malaria parasites have a complex life cycle featuring diverse developmental strategies, each uniquely adapted to navigate specific host environments. Here we use single-cell transcriptomics to illuminate gene usage across the transmission cycle of the most virulent agent of human malaria – *Plasmodium falciparum*. We reveal developmental trajectories associated with the colonisation of the mosquito midgut and salivary glands and elucidate the transcriptional signatures of each transmissible stage. Additionally, we identify both conserved and nonconserved gene usage between human and rodent parasites, which point to both essential mechanisms in malaria transmission and species-specific adaptations potentially linked to host tropism. Together, the data presented here, which are made freely available via an interactive website, establish the most complete atlas of the *P. falciparum* transcriptional journey to date.
