## Supplementary material for "A single-cell atlas of *Plasmodium falciparum* transmission through the mosquito": EnrichedMotifs

### Sheet: Motif
Enriched motifs in gene graph clusters (Figure 1); E value < 0.05
Motif	E-value	Gene Cluster
AGMCAA	0.00016	g2
AGCTAGC	0.0027
TGCACTW	3.2e-06	g6
ATATCTRC	0.0066
STCTAA	0.0075
CACGAACB	0.012
ACGGAAGA	0.022
TACTCCCA	0.037
AGACADA	1.6e-06	g7
TAGAMA	0.006
ATAGG	0.023
GGCATK	0.011	g8
CGAWG	0.042
AGACAH	0.041
GTASATAC	0.00067	g9
GTCTK	0.013
GTATWTAC	6.9e-07	g10
ACRACR	0.0078
CTTGATC	0.038
CAGKTCA	1.2e-05	g11
ACTAGCS	4.5e-05
CTGGATTC	5.8e-05
CGTTATTC	0.0081
TAGTACTA	0.0087
ACMTGAAC	0.029
GAYGTGA	0.047
AATRGCTR	1e-11	g12
GTTCAKAA	4.7e-05
AGCYA	0.00039
RCATGCA	3.8e-20	g13
TGTCTW	0.00026
AGRTCA	0.0013
AGCWC	0.039
AATACWTT	0.0005	g15
TKATATAA	0.0088
AATAYTAT	0.016
AATAATTW	0.026
